# The hidden diversity of ancient bornaviral sequences from X and P genes in vertebrate genomes

**DOI:** 10.1101/2022.05.06.490909

**Authors:** Bea Clarise B. Garcia, Yahiro Mukai, Keizo Tomonaga, Masayuki Horie

## Abstract

Endogenous bornavirus-like elements (EBLs) are heritable sequences derived from bornaviruses in vertebrate genomes that originate from transcripts of ancient bornaviruses. EBLs have been detected using sequence similarity searches such as tBLASTn, whose technical limitations may hinder the detection of EBLs derived from small and/or rapidly evolving viral X and P genes. Indeed, no EBLs derived from the X and P genes of orthobornaviruses have been detected to date in vertebrate genomes. Here, we aimed to develop a novel strategy to detect such “hidden” EBLs. To this aim, we focused on the 1.9 kb read-through transcript of orthobornaviruses, which encodes a well-conserved N gene and small and rapidly evolving X and P genes. We show a series of evidence supporting the existence of EBLs derived from orthobornaviral X and P genes (EBLX/Ps) in mammalian genomes. Furthermore, we found that an EBLX/P is expressed as a fusion transcript with the cellular gene, *ZNF451*, which potentially encodes the ZNF451/EBLP fusion protein in miniopterid bat cells. This study contributes to a deeper understanding of ancient bornaviruses and co-evolution between bornaviruses and their hosts. Furthermore, our data suggest that endogenous viral elements detected thus far are just the tip of the iceberg, and further studies are required to understand ancient viruses more accurately.
