## Supplementary Table 1 for "The hidden diversity of ancient bornaviral sequences from X and P genes in vertebrate genomes"

### Sheet: Hits
Table S1. BLASTn hits using miEBLN/X/P-1 in Miniopterus natalensis as query.
Subject accession	Subject species	% Identity	Alignment length	Query start*	Query end*	Subject start	Subject end	E value	Bit score	Definition
LDJU01000053.1	Miniopterus natalensis	100	1887	1	1887	443709	441823	0	3404	miEBLN/X/P-1
PVJG01001939.1	Miniopterus schreibersii	98.26	1897	1	1887	114525	112630	0	3265	miEBLN/X/P-1
PVJG01000137.1	Miniopterus schreibersii	84.503	1910	1	1867	102880	104779	0	2086	miEBLN/X/P-2
LDJU01000641.1	Miniopterus natalensis	84.398	1910	1	1867	199193	197294	0	2077	miEBLN/X/P-2
PVJG01014896.1	Miniopterus schreibersii	76.431	1939	1	1872	30174	28318	0	1396	miEBLN/X/P-3
LDJU01000514.1	Miniopterus natalensis	76.483	1939	1	1872	756607	758473	0	1396	miEBLN/X/P-3
PVJG01006939.1	Miniopterus schreibersii	75.696	790	1147	1872	45379	44596	3.86e-158	569	miEBLX/P-4
LDJU01000157.1	Miniopterus natalensis	75.349	787	1147	1872	192899	193680	8.5e-154	555	miEBLX/P-4
LDJU01000096.1	Miniopterus natalensis	90.741	216	1682	1887	4262053	4262268	2.98e-77	300	-
PVJG01004446.1	Miniopterus schreibersii	90.278	216	1682	1887	74472	74257	1.27e-75	296	-
PVJL010000181.1	Megarderma lyra	70.575	435	423	849	430769	430354	9.13e-46	196	-
AWHB01421187.1	Megarderma lyra	70.345	435	423	849	1000	1415	1.11e-44	192	-
VMDN01009446.1	Rhinolophus ferrumequinum	65.71	627	208	831	17620	18236	1.76e-29	142	-
RXPC01000085.1	Rhinolophus ferrumequinum	65.71	627	208	831	661690	661074	1.76e-29	142	-
JACAGC010000009.1	Rhinolophus ferrumequinum	65.71	627	208	831	574429	573813	1.76e-29	142	-
AWHA01050524.1	Rhinolophus ferrumequinum	65.71	627	208	831	4732	5348	1.76e-29	142	-
PVJD01006365.1	Mormoops blainvillei	65.902	610	445	1044	71722	72322	6.16e-29	140	-
PVJD01006365.1	Mormoops blainvillei	68.163	245	121	359	71150	71394	1.45e-11	83.3	-
RXPD01008596.1	Rhinolophus ferrumequinum	65.55	627	208	831	12939	13555	2.15e-28	138	-
RXPD01003538.1	Rhinolophus ferrumequinum	65.55	627	208	831	247206	247822	2.15e-28	138	-
VMDR010000046.1	Macrotus californicus	63.696	909	178	1073	277198	278094	1.36e-24	125	-
AWGZ01398077.1	Pteronotus parnellii	67.836	342	445	782	28	361	2.45e-21	114	-
PVJD01002030.1	Mormoops blainvillei	63.281	1024	157	1166	120486	121491	8.56e-21	113	-
JAHKBD010000144.1	Phyllostomus hastatus	63.899	867	157	1001	27586564	27585720	2.99e-20	112	-
JAIWKQ010000146.1	Pteronotus parnellii	63.781	693	125	782	3935098	3934421	1.27e-18	105	-
PEHR01060085.1	Desmodus rotundus	70.507	217	126	342	13330	13114	4.43e-18	104	-
JAKFFZ010000003.1	Desmodus rotundus	70.507	217	126	342	130229422	130229206	4.43e-18	104	-
PVJG01000099.1	Miniopterus schreibersii	81.553	103	1785	1879	269931	269829	1.88e-16	99.6	-
LDJU01000026.1	Miniopterus natalensis	81.553	103	1785	1879	2093767	2093869	1.88e-16	99.6	-
JAKFGA010000007.1	Desmodus rotundus	70.046	217	126	342	130145647	130145431	1.88e-16	99.6	-
PVIA01003908.1	Tonatia saurophila	64.099	649	424	1067	56279	56917	1.88e-16	98.7	-
PVJI01011652.1	Micronycteris hirsuta	63.8	721	187	896	50597	49886	6.58e-16	97.8	-
AWGZ01165285.1	Pteronotus parnellii	62.877	862	157	1000	1909	1062	3.41e-13	87.8	-
RXPB02005429.1	Phyllostomus discolor	64.121	563	446	1001	50127	49577	1.19e-12	86.9	-
JAIWKQ010000280.1	Pteronotus parnellii	62.648	929	157	1067	9632211	9631297	1.19e-12	86.9	-
JABVXQ010000005.1	Phyllostomus discolor	64.121	563	446	1001	47764028	47764578	1.19e-12	86.9	-
AWGZ01125890.1	Pteronotus parnellii	69.091	220	125	339	293	74	1.19e-12	86.9	-
RXPA02000005.1	Phyllostomus discolor	64.298	563	446	1001	127497467	127496919	4.15e-12	84.2	-
PVKU01009917.1	Anoura caudifer	64.557	474	424	896	38072	37606	1.45e-11	83.3	-
PVKR01001528.1	Artibeus jamaicensis	67.424	264	427	689	92697	92438	5.06e-11	80.6	-
JAIVGF010000003.1	Artibeus jamaicensis	67.424	264	427	689	20906667	20906926	5.06e-11	80.6	-
*Query: miEBLN/X/P-1 in Miniopterus natalensis (LDJU01000053.1:443709-441823)
