## Supplementary Table 2 for "The hidden diversity of ancient bornaviral sequences from X and P genes in vertebrate genomes"

### Sheet: Hits
Table S2. TFASTX search hits using miEBLX-4 in Miniopterus schreibersii as query.
Subject accession	Subject species	Subject order	Subject class	% Identity	Alignment length	Query start*	Query end*	Subject start	Subject end	E value	Bit score	EBL
NW_015504245.1	Miniopterus natalensis	Chiroptera	Mammalia	95.41	109	1	109	192924	193250	8.4e-52	207.3	miEBLX/P-4
PVJG01006939.1	Miniopterus schreibersii	Chiroptera	Mammalia	100	109	1	109	45354	45028	3.9e-47	194.7	miEBLX/P-4
NW_015504783.1	Miniopterus natalensis	Chiroptera	Mammalia	73.79	108	4	109	198018	197716	6.3e-31	137.9	miEBLN/X/P-2
NW_015504642.1	Miniopterus natalensis	Chiroptera	Mammalia	71.03	108	2	109	757737	758057	1.9e-30	134.7	miEBLN/X/P-3
PVJG01014896.1	Miniopterus schreibersii	Chiroptera	Mammalia	70.09	108	2	109	29054	28734	5.8e-25	119.7	miEBLN/X/P-3
PVJG01000137.1	Miniopterus schreibersii	Chiroptera	Mammalia	71.84	108	4	109	104055	104357	1.6e-24	120.4	miEBLN/X/P-2
NW_015504659.1	Miniopterus natalensis	Chiroptera	Mammalia	59.41	113	1	109	442538	442248	9e-13	77.6	miEBLN/X/P-1
PVJG01001939.1	Miniopterus schreibersii	Chiroptera	Mammalia	60.61	111	1	109	113354	113064	4.7e-12	79	miEBLN/X/P-1
NW_025333895.1	Phyllostomus hastatus	Chiroptera	Mammalia	42.72	107	4	108	435208	435515	9.1e-12	74.4	mpEBLX/P
NC_040905.2	Phyllostomus discolor	Chiroptera	Mammalia	41.75	107	4	108	205140494	205140801	6.4e-10	68.3	mpEBLX/P
PVKU01001816.1	Anoura caudifer	Chiroptera	Mammalia	35.24	105	4	108	132409	132723	9.2e-09	69.1	mpEBLX/P
PVKM010001206.1	Carollia perspicillata	Chiroptera	Mammalia	41.18	103	4	104	23878	24182	2.2e-08	69.4	mpEBLX/P
PVIA01006371.1	Tonatia saurophila	Chiroptera	Mammalia	41.9	107	4	108	95618	95926	4e-08	65.9	mpEBLX/P
NW_023533648.1	Artibeus jamaicensis	Chiroptera	Mammalia	39.42	105	5	108	6183493	6183184	6.3e-08	64	mpEBLX/P
PVJD01000578.1	Mormoops blainvillei	Chiroptera	Mammalia	42.31	107	4	108	282597	282280	3.8e-07	63	mpEBLX/P
JAIWKQ010000315.1	Pteronotus parnellii mesoamericanus	Chiroptera	Mammalia	40.59	104	8	108	9949490	9949186	3.1e-06	56	mpEBLX/P
JAIWKQ010000019.1	Pteronotus parnellii mesoamericanus	Chiroptera	Mammalia	35.85	107	4	108	1349954	1350270	1.3e-05	54	-
NC_045765.1	Phocoena sinus	Artiodactyla	Mammalia	37.5	73	24	96	1188004	1188219	1.3e-05	54.2	-
LR991643.1	Trachurus trachurus	Carangiformes	Actinopterygii	33.33	101	10	107	23969500	23969209	3.9e-05	51	-
NC_031975.2	Oreochromis niloticus	Cichliformes	Actinopterygii	35.35	111	5	109	32600298	32600612	4e-05	51.7	-
PVJI01003473.1	Micronycteris hirsuta	Chiroptera	Mammalia	39.8	105	4	108	95456	95749	5.7e-05	56.9	mpEBLX/P
NC_051213.1	Pygocentrus nattereri	Characiformes	Actinopterygii	29.35	92	17	108	21484659	21484934	9.2e-05	50.4	-
*Query: miEBX-4 in Miniopterus schreibersii (PVJG01006939.1:45354-45028)
