## Supplementary Table 3 for "The hidden diversity of ancient bornaviral sequences from X and P genes in vertebrate genomes"

### Sheet: Hits
Table S3. TFASTY search hits using miEBLX-4 in Miniopterus schreibersii as query.
Subject accession	Subject species	Subject order	Subject class	% Identity	Alignment length	Query start*	Query end*	Subject start	Subject end	E value	Bit score	EBL
NW_015504245.1	Miniopterus natalensis	Chiroptera	Mammalia	95.41	109	1	109	192924	193247	3.8e-43	178.5	miEBLX/P-4
PVJG01006939.1	Miniopterus schreibersii	Chiroptera	Mammalia	100	109	1	109	45354	45031	4.6e-42	177.9	miEBLX/P-4
NW_015504783.1	Miniopterus natalensis	Chiroptera	Mammalia	75.73	108	4	109	198018	197719	8.8e-27	124.2	miEBLN/X/P-2
NW_015504642.1	Miniopterus natalensis	Chiroptera	Mammalia	71.03	108	2	109	757737	758054	2.8e-25	117.5	miEBLN/X/P-3
PVJG01000137.1	Miniopterus schreibersii	Chiroptera	Mammalia	73.79	108	4	109	104055	104354	9.2e-23	114.6	miEBLN/X/P-2
PVJG01014896.1	Miniopterus schreibersii	Chiroptera	Mammalia	70.09	108	2	109	29054	28737	3.5e-22	110.5	miEBLN/X/P-3
NW_015504659.1	Miniopterus natalensis	Chiroptera	Mammalia	62.38	113	1	109	442538	442251	2.9e-11	72.6	miEBLN/X/P-1
PVJG01001939.1	Miniopterus schreibersii	Chiroptera	Mammalia	62.63	111	1	109	113354	113067	6.5e-11	75.3	miEBLN/X/P-1
NW_025333895.1	Phyllostomus hastatus	Chiroptera	Mammalia	43.27	107	4	108	435208	435512	1.2e-09	67.4	mpEBLX/P
NC_040905.2	Phyllostomus discolor	Chiroptera	Mammalia	42.31	107	4	108	205140494	205140798	4.1e-08	62.3	mpEBLX/P
PVKU01001816.1	Anoura caudifer	Chiroptera	Mammalia	35.24	105	4	108	132409	132720	6.8e-08	66.2	mpEBLX/P
PVKM010001206.1	Carollia perspicillata	Chiroptera	Mammalia	41.18	103	4	104	23878	24179	1.1e-07	67.1	mpEBLX/P
PVIA01006371.1	Tonatia saurophila	Chiroptera	Mammalia	42.86	107	4	108	95618	95923	4.8e-07	62.3	mpEBLX/P
NW_023533648.1	Artibeus jamaicensis	Chiroptera	Mammalia	39.42	105	5	108	6183493	6183187	8.4e-07	60.2	mpEBLX/P
PVJD01000578.1	Mormoops blainvillei	Chiroptera	Mammalia	42.06	108	4	108	282597	282283	2.8e-06	60.1	mpEBLX/P
JAIWKQ010000315.1	Pteronotus parnellii mesoamericanus	Chiroptera	Mammalia	41.58	104	8	108	9949490	9949189	8.4e-06	54.6	mpEBLX/P
JAIWKQ010000019.1	Pteronotus parnellii mesoamericanus	Chiroptera	Mammalia	36.79	107	4	108	1349954	1350267	3.4e-05	52.6	-
CM026086.1	Anableps anableps	Cyprinodontiformes	Actinopterygii	29.89	93	7	92	26514181	26513908	4.6e-05	50.9	-
*Query: miEBLX-4 in Miniopterus schreibersii (PVJG01006939.1:45354-45028)
