## Supplementary Table 4 for "The hidden diversity of ancient bornaviral sequences from X and P genes in vertebrate genomes"

### Sheet: Hits
Table S4. TFASTX search hits using miEBLP-4 in Miniopterus schreibersii as query.
Subject accession	Subject species	Subject order	Subject class	% Identity	Alignment length	Query start*	Query end*	Subject start	Subject end	E value	Bit score	EBL
NW_015504245.1	Miniopterus natalensis	Chiroptera	Mammalia	96.57	234	1	233	192979	193675	5e-103	378.6	miEBLX/P-4
PVJG01006939.1	Miniopterus schreibersii	Chiroptera	Mammalia	100	233	1	233	45299	44601	1.2e-94	353.7	miEBLX/P-4
NW_015504642.1	Miniopterus natalensis	Chiroptera	Mammalia	72.17	235	3	233	757795	758468	7.9e-65	250	miEBLN/X/P-3
PVJG01014896.1	Miniopterus schreibersii	Chiroptera	Mammalia	72.61	235	3	233	28996	28323	5.6e-56	223.9	miEBLN/X/P-3
NW_015504783.1	Miniopterus natalensis	Chiroptera	Mammalia	65.79	235	2	232	197970	197297	1.1e-54	218	miEBLN/X/P-2
NW_015504659.1	Miniopterus natalensis	Chiroptera	Mammalia	64.79	221	18	233	442469	441843	4.1e-47	192.8	miEBLN/X/P-1
PVJG01000137.1	Miniopterus schreibersii	Rodentia	Mammalia	64.91	235	2	232	104103	104776	7.6e-45	189.1	miEBLN/X/P-2
PVJG01001939.1	Miniopterus schreibersii	Chiroptera	Mammalia	64.95	219	18	233	113285	112650	5.6e-43	182.9	miEBLN/X/P-1
NW_017870072.1	Castor canadensis	Rodentia	Mammalia	54.42	225	14	232	1653454	1654097	1.2e-38	166	-
NW_020091914.1	Desmodus rotundus	Chiroptera	Mammalia	49.75	209	19	226	8982376	8982980	1.6e-34	152.8	mpEBLX/P
NC_040905.2	Phyllostomus discolor	Chiroptera	Mammalia	46.4	229	1	226	205140540	205141195	5.9e-32	142.6	mpEBLX/P
NW_025333895.1	Phyllostomus hastatus	Chiroptera	Mammalia	47.11	232	1	228	435254	435914	6.7e-31	139.1	mpEBLX/P
JAIWKQ010000315.1	Pteronotus parnellii mesoamericanus	Chiroptera	Mammalia	45.7	229	1	226	9949456	9948797	3.9e-30	136.5	mpEBLX/P
NW_023533648.1	Artibeus jamaicensis	Chiroptera	Mammalia	42.99	227	1	225	6183450	6182792	1.7e-27	130.1	mpEBLX/P
PVKE010012405.1	Craseonycteris thonglongyai	Chiroptera	Mammalia	41.67	236	3	232	5592	6264	5.5e-27	130.5	ctEBL/X/P
JAIWKQ010000019.1	Pteronotus parnellii mesoamericanus	Chiroptera	Mammalia	40.36	244	1	233	1350000	1350687	1.7e-25	121.2	-
PVKM010001206.1	Carollia perspicillata	Chiroptera	Mammalia	44.44	233	1	226	23924	24595	6.6e-25	125.4	mpEBLX/P
PVJD01000578.1	Mormoops blainvillei	Chiroptera	Mammalia	43.48	213	1	209	282551	281938	1e-24	122.5	mpEBLX/P
PVIA01006371.1	Tonatia saurophila	Chiroptera	Mammalia	44.09	228	1	226	95664	96317	2e-24	121.2	mpEBLX/P
VMDR010008610.1	Macrotus californicus	Chiroptera	Mammalia	45	227	5	226	13930	13280	2.3e-24	121.6	mpEBLX/P
PVJI01003473.1	Micronycteris hirsuta	Chiroptera	Mammalia	44.95	231	4	232	95511	96158	2.3e-23	119.1	mpEBLX/P
VZQC01011341.1	Rhizomys pruinosus	Rodentia	Mammalia	39.04	237	1	233	2839825	2839142	3.1e-23	115.1	-
PVKU01001816.1	Anoura caudifer	Chiroptera	Mammalia	42.29	235	3	232	132461	133137	2.4e-21	112	mpEBLX/P
PVJD01014513.1	Mormoops blainvillei	Chiroptera	Mammalia	37	238	3	233	24523	23848	3.5e-20	105	-
NW_023530264.1	Sturnira hondurensis	Chiroptera	Reptilia	40.1	228	1	226	282817	283429	2.9e-17	95.3	mpEBLX/P
NW_008360317.1	Nannospalax galili	Rodentia	Mammalia	38.1	243	3	233	1026867	1027541	3.6e-17	97.1	-
PVKE010000102.1	Craseonycteris thonglongyai	Chiroptera	Mammalia	47.85	173	64	230	35997	35519	5.5e-17	99.3	-
NW_024870852.1	Dipodomys spectabilis	Rodentia	Mammalia	47.77	162	8	164	7861406	7860933	1.9e-17	94.9	-
JAJVDE010000074.1	Calyptommatus sinebrachiatus	Squamata	Mammalia	37.29	194	30	214	925172	925722	7.2e-16	89.8	-
NC_063166.1	Perognathus longimembris pacificus	Rodentia	Mammalia	39.2	207	27	229	64882957	64882361	1.3e-15	88.8	-
PVHN010009826.1	Dipodomys stephensi	Rodentia	Reptilia	50.34	156	8	157	34184	34625	2.8e-13	85.6	-
JADPQB010004081.1	Crotalus adamanteus	Squamata	Reptilia	32	190	28	212	322512	323051	2.1e-12	78	-
NW_024096970.1	Crotalus tigris	Squamata	Mammalia	32.37	192	28	212	3698000	3698539	2.1e-12	77.6	-
NW_015505136.1	Miniopterus natalensis	Chiroptera	Reptilia	44.12	103	131	232	4261937	4262245	2.7e-11	73.8	-
CM034703.1	Phrynosoma platyrhinos	Squamata	Mammalia	28.08	223	21	233	147596247	147596880	4.4e-11	73.6	-
JPMF01384358.1	Crotalus pyrrhus	Squamata	Reptilia	31.82	191	28	212	623	85	1.2e-10	69.1	-
CM012306.1	Crotalus viridis viridis	Squamata	Reptilia	31.82	191	28	212	221015586	221016126	1.3e-10	71.8	-
LR699156.1	Geotrypetes seraphini	Gymnophiona	Reptilia	36.09	182	57	233	3490908	3490387	1.5e-09	69	-
NC_047094.1	Geotrypetes seraphini	Gymnophiona	Amphibia	36.09	182	57	233	3490908	3490387	1.5e-09	69	-
JAJVDE010000029.1	Calyptommatus sinebrachiatus	Squamata	Amphibia	33.71	190	40	213	1645108	1645666	2.1e-09	68.4	-
LVCR01018846.1	Crotalus horridus	Squamata	Mammalia	32.39	188	28	212	1815	2346	2.8e-09	69.3	-
NW_008350555.1	Nannospalax galili	Rodentia	Mammalia	36.61	208	1	206	1910872	1910318	4.7e-09	70.1	-
RJWH01000001.1	Solenodon paradoxus	Eulipotyphla	Mammalia	40.43	94	140	232	2816798	2817075	4.1e-08	67.1	-
NW_020066339.1	Desmodus rotundus	Chiroptera	Reptilia	50	65	162	226	14	205	5.3e-08	55.1	-
NW_012267229.1	Dipodomys ordii	Rodentia	Mammalia	47.45	142	8	145	11151048	11150631	6.7e-08	65.2	-
PVJG01004446.1	Miniopterus schreibersii	Chiroptera	Actinopterygii	61.29	62	171	232	74465	74280	2.2e-07	64.3	-
JAJFZI010455917.1	Anilios bituberculatus	Squamata	Mammalia	30.88	238	7	228	129	788	5.3e-07	58.8	-
PVKD010003509.1	Cricetomys gambianus	Rodentia	Reptilia	37.42	178	11	185	99215	99693	2e-05	60.8	-
JAHWGE010699523.1	Chrysopelea ornata	Squamata	Mammalia	34.38	177	29	201	99	583	6.6e-05	51.3	-
LR812501.1	Danio aesculapii	Cypriniformes	Actinopterygii	18.37	201	18	215	1352310	1352899	7.1e-05	52.1	-
NDGN011162872.1	Tympanoctomys barrerae	Rodentia	Mammalia	24.14	182	30	206	2386	2922	2e-05	55.8	ocEBLX/P
*Query: miEBLP-4 in Miniopterus schreibersii (PVJG01006939.1:45299-44601)
