## Supplementary Table 5 for "The hidden diversity of ancient bornaviral sequences from X and P genes in vertebrate genomes"

### Sheet: Hits
Table S5. TFASTY search hits using miEBLP-4 in Miniopterus schreibersii as query.
Subject accession	Subject species	Subject order	Subject class	% Identity	Alignment length	Query start*	Query end*	Subject start	Subject end	E value	Bit score	EBL
NW_015504245.1	Miniopterus natalensis	Chiroptera	Mammalia	96.57	234	1	233	192979	193672	8.9e-110	401	miEBLX/P-4
PVJG01006939.1	Miniopterus schreibersii	Chiroptera	Mammalia	100	233	1	233	45299	44604	1e-92	347.2	miEBLX/P-4
NW_015504642.1	Miniopterus natalensis	Chiroptera	Mammalia	73.04	235	3	233	757795	758465	2.7e-70	268.1	miEBLN/X/P-3
NW_015504783.1	Miniopterus natalensis	Chiroptera	Mammalia	66.23	235	2	232	197970	197300	6.7e-59	231.9	miEBLN/X/P-2
PVJG01014896.1	Miniopterus schreibersii	Chiroptera	Mammalia	73.48	235	3	233	28996	28326	1.1e-55	223	miEBLN/X/P-3
NW_015504659.1	Miniopterus natalensis	Chiroptera	Mammalia	65.73	221	18	233	442469	441846	5.6e-52	209	miEBLN/X/P-1
NW_017870072.1	Castor canadensis	Rodentia	Mammalia	55.35	225	14	232	1653454	1654094	4e-48	197.5	-
PVJG01000137.1	Miniopterus schreibersii	Chiroptera	Mammalia	65.35	235	2	232	104103	104773	2.8e-44	187.2	miEBLN/X/P-2
PVJG01001939.1	Miniopterus schreibersii	Chiroptera	Mammalia	65.42	219	18	233	113285	112653	9.9e-43	182.1	miEBLN/X/P-1
NC_040905.2	Phyllostomus discolor	Chiroptera	Mammalia	47.3	229	1	226	205140540	205141192	2.7e-37	160.3	mpEBLX/P
NW_020091914.1	Desmodus rotundus	Chiroptera	Mammalia	50.74	210	19	226	8982376	8982977	1.2e-35	156.5	mpEBLX/P
NW_025333895.1	Phyllostomus hastatus	Chiroptera	Mammalia	47.56	232	1	228	435254	435911	5.2e-35	152.8	mpEBLX/P
JAIWKQ010000315.1	Pteronotus parnellii mesoamericanus	Chiroptera	Mammalia	46.15	229	1	226	9949456	9948800	7.2e-34	148.9	mpEBLX/P
JAIWKQ010000019.1	Pteronotus parnellii mesoamericanus	Chiroptera	Mammalia	38.2	238	1	233	1350000	1350684	3.8e-29	133.2	-
PVKE010012405.1	Craseonycteris thonglongyai	Chiroptera	Mammalia	44.16	239	3	232	5592	6261	1.4e-27	132.5	ctEBLX/P
NW_023533648.1	Artibeus jamaicensis	Chiroptera	Mammalia	42.99	227	1	225	6183450	6182795	5e-27	128.5	mpEBLX/P
VZQC01011341.1	Rhizomys pruinosus	Rodentia	Mammalia	39.47	237	1	233	2839825	2839145	7e-26	123.9	-
PVIA01006371.1	Tonatia saurophila	Chiroptera	Mammalia	44.55	228	1	226	95664	96314	5.2e-25	123.1	mpEBLX/P
PVJD01000578.1	Mormoops blainvillei	Chiroptera	Mammalia	44.44	213	1	209	282551	281941	6.1e-25	123.2	mpEBLX/P
PVKM010001206.1	Carollia perspicillata	Chiroptera	Mammalia	45.33	233	1	226	23924	24592	7.8e-25	125.2	mpEBLX/P
VMDR010008610.1	Macrotus californicus	Chiroptera	Mammalia	45.5	228	5	226	13930	13283	1.1e-24	122.7	mpEBLX/P
PVJI01003473.1	Micronycteris hirsuta	Chiroptera	Mammalia	44.95	231	4	232	95511	96155	8.9e-23	117.1	mpEBLX/P
PVKU01001816.1	Anoura caudifer	Chiroptera	Mammalia	45.02	238	3	232	132461	133134	6.1e-22	113.9	mpEBLX/P
PVJD01014513.1	Mormoops blainvillei	Chiroptera	Mammalia	38.1	237	3	233	24523	23851	1.8e-21	109.3	-
NW_024870852.1	Dipodomys spectabilis	Rodentia	Mammalia	47.77	162	8	164	7861406	7860936	3.4e-20	104	-
JAJVDE010000074.1	Calyptommatus sinebrachiatus	Squamata	Reptilia	37.85	194	30	214	925172	925719	1.5e-18	98.7	-
NW_008360317.1	Nannospalax galili	Rodentia	Mammalia	39.06	244	3	233	1026867	1027538	1.8e-18	101.4	-
NC_063166.1	Perognathus longimembris pacificus	Rodentia	Mammalia	39.8	208	27	229	64882957	64882364	8.3e-18	96	-
NW_023530264.1	Sturnira hondurensis	Chiroptera	Mammalia	41.06	228	1	226	282817	283426	1.1e-17	96.7	mpEBLX/P
PVKE010000102.1	Craseonycteris thonglongyai	Chiroptera	Mammalia	49.08	173	64	230	35997	35522	1.6e-17	101.1	-
NW_024096970.1	Crotalus tigris	Squamata	Reptilia	32.37	192	28	212	3698000	3698536	4.7e-16	89.7	-
JADPQB010004081.1	Crotalus adamanteus	Squamata	Reptilia	32	190	28	212	322512	323048	1.3e-14	85.4	-
PVHN010009826.1	Dipodomys stephensi	Rodentia	Mammalia	51.7	156	8	157	34184	34622	1.3e-13	86.7	-
CM034703.1	Phrynosoma platyrhinos	Squamata	Reptilia	28.43	214	21	223	147596247	147596862	1.9e-13	81.4	-
NW_015505136.1	Miniopterus natalensis	Chiroptera	Mammalia	44.12	103	131	232	4261937	4262242	3.2e-12	76.9	-
JAJVDE010000029.1	Calyptommatus sinebrachiatus	Squamata	Reptilia	34.29	190	40	213	1645108	1645663	6.7e-12	76.7	-
CM012306.1	Crotalus viridis viridis	Squamata	Reptilia	31.82	191	28	212	221015586	221016123	1.2e-11	75.3	-
JPMF01384358.1	Crotalus pyrrhus	Squamata	Reptilia	31.82	191	28	212	623	88	2.7e-10	67.9	-
LR699156.1	Geotrypetes seraphini	Gymnophiona	Amphibia	36.09	182	57	233	3490908	3490390	9.4e-10	69.7	-
NC_047094.1	Geotrypetes seraphini	Gymnophiona	Amphibia	36.09	182	57	233	3490908	3490390	9.4e-10	69.7	-
NW_012267229.1	Dipodomys ordii	Rodentia	Mammalia	48.65	155	8	157	11151048	11150605	1.1e-08	67.8	-
NW_008350555.1	Nannospalax galili	Rodentia	Mammalia	36.61	208	1	206	1910872	1910321	1.1e-08	69	-
RJWH01000001.1	Solenodon paradoxus	Eulipotyphla	Mammalia	31.76	174	65	232	2816569	2817072	1.3e-08	68.8	-
LVCR01018846.1	Crotalus horridus	Squamata	Reptilia	32.39	188	28	212	1815	2343	1.9e-08	66.5	-
NW_020066339.1	Desmodus rotundus	Chiroptera	Mammalia	50	65	162	226	14	202	2.7e-08	56.1	-
NW_006278710.1	Neolamprologus brichardi	Cichliformes	Actinopterygii	23.08	149	35	182	1021	593	2.9e-07	53.7	-
PVJG01004446.1	Miniopterus schreibersii	Chiroptera	Mammalia	61.29	62	171	232	74465	74283	4e-07	63.4	-
JAJFZI010455917.1	Anilios bituberculatus	Squamata	Reptilia	32.99	236	11	228	144	785	6.7e-07	58.5	-
PVKD010003509.1	Cricetomys gambianus	Rodentia	Mammalia	39.26	178	11	185	99215	99690	3e-06	63.5	-
NC_059108.1	Jaculus jaculus	Rodentia	Mammalia	35.14	157	9	159	16157502	16157072	1.5e-05	55.3	-
NC_051225.1	Pygocentrus nattereri	Characiformes	Actinopterygii	22.67	178	3	177	15570500	15569986	2.1e-05	53.6	-
ML237713.1	Peromyscus polionotus subgriseus	Rodentia	Mammalia	23.43	194	5	185	3973	3413	2.8e-05	50.2	-
JAHWGE010699523.1	Chrysopelea ornata	Squamata	Reptilia	34.38	177	29	201	99	580	3e-05	52.4	-
JADMNL010000007.1	Neoceratodus forsteri	Dipnoi	Sarcopterygii	30.43	94	5	97	217927847	217927572	3.5e-05	57.7	-
PVKD010006647.1	Cricetomys gambianus	Rodentia	Mammalia	35.6	209	11	214	22949	22398	3.6e-05	59.2	-
PVHP010003268.1	Zapus hudsonius	Rodentia	Mammalia	40	161	1	155	9598	10043	7.1e-05	58.1	-
NDGN011162872.1	Tympanoctomys barrerae	Rodentia	Mammalia	22.99	182	30	206	2386	2919	4.5e-05	54.6	ocEBLX/P
NW_004524665.1	Octodon degus	Rodentia	Mammalia	24.31	185	28	206	1886521	1887066	1.3e-05	56	ocEBLX/P
*Query: miEBLP-4 in Miniopterus schreibersii (PVJG01006939.1:45299-44601)
