## Supplementary Table 6 for "The hidden diversity of ancient bornaviral sequences from X and P genes in vertebrate genomes"

### Sheet: Sheet1
Table S4. Primer sequences used in this study.
Primer name	Primer sequence (5’ - 3’)	Purpose
miEBLN/X/P-1_F	CAGGAGTGACAATGCTGGAAAGAGAG	PCR amplification of miEBLN/X/P-1 locus region in M. fuliginosus
miEBLN/X/P-1_R	CTTGCCCAAGGACACACCCAAATAAG
miEBLN/X/P-2_F	GTACCTAGCCCATCTAACAATGGTATACAC	PCR amplification of miEBLN/X/P-2 locus region in M. fuliginosus
miEBLN/X/P-2_R	CAAAGTGTGAGAGTTTCAGGTGCTCCAC
miEBLN/X/P-3_F	GACAATGGACAGGCTCAGTTAAGGTAAAG	PCR amplification of miEBLN/X/P-3 locus region in M. fuliginosus
miEBLN/X/P-3_R	GTTATACACATTCCTATATGGCTCACCAG
miEBLX/P-4_F	CTCATTTGGGGGGCAGCAGTTTATATTG	PCR amplification of miEBLX/P-4 locus region in M. fuliginosus
miEBLX/P-4_R	CAAGACACGTCAGAATAATGAATGGCCTAG
miEBLN/X/P-1_F0	GTCCCCAACATTTCTTCTTG	Sequencing of PCR-amplified miEBLN/X/P-1 locus region in M. fuliginosus
miEBLN/X/P-1_F1	GTCAACCACTGATCTGATTTC
miEBLN/X/P-1_F2	GTAGAAGTCATCACTGAAGC
miEBLN/X/P-1_F3	CTCTCAGCCTCTCTCCT
miEBLN/X/P-1_F4	TGGTGTATATGATGGTGCTTC
miEBLN/X/P-1_F5	GTGCCAAGCACTGGCAAAA
miEBLN/X/P-1_F6	GTGTGATACTTATTTGGGGTG
miEBLN/X/P-1_F7	CAGGATATAGAAGAGCCTGAG
miEBLN/X/P-1_F8	CTAACACGTGAGTTTGAATCAC
miEBLN/X/P-1_F9	GTCCAAGTTCCAAGGTGC
miEBLN/X/P-1_F10	CTCTAGCTATACCTTTCTACTC
miEBLN/X/P-1_F11	CAATGCACATACAGGAGTAAG
miEBLN/X/P-1_F12	CTCTTCAGTGACTACTCCA
miEBLN/X/P-2_F1	AGGTCATTTACTCCTCCATC	Sequencing of PCR-amplified miEBLN/X/P-2 locus region in M. fuliginosus
miEBLN/X/P-2_F2	GTCACTCTACAGTACCAACT
miEBLN/X/P-2_F3	CAGGTTTCAAGGTTCCAGAT
miEBLN/X/P-2_F4	GACCAGGAAATCGCATCTAT
miEBLN/X/P-3_F0	CAGACCATCCTTTGTGGTTA	Sequencing of PCR-amplified miEBLN/X/P-3 locus region in M. fuliginosus
miEBLN/X/P-3_F1	GTGCGTGCTAGTGTTAGCT
miEBLN/X/P-3_F2	GACGGTCAGGACATGGAA
miEBLN/X/P-3_F3	CTCTAAGCCACCCTGGAT
miEBLN/X/P-3_F4	GAGAGTCAAGGGGAGGTA
miEBLN/X/P-3_F5	CTGTAGCTGCATCTTCATAC
miEBLN/X/P-3_F6	CTGAGCTGGCAATCTAATC
miEBLN/X/P-3_F7	CTTGTTGTGACGCCACTCA
miEBLN/X/P-3_F8	CAATAAGTAGGCTTGCCCA
miEBLN/X/P-3_F9	GTGTCAGCAACAATTGTGGA
miEBLN/X/P-3_F10	GCACCAGATATTATGCTGAG
miEBLN/X/P-3_R2	AACGGAGAGAAGATTCTCAC
miEBLN/X/P-3_R6	TGTTCAACCGCGTCTTGAC
miEBLX/P-4_F0	GTTAGGATGGAGTGGCAG	Sequencing of PCR-amplified miEBLX/P-4 locus region in M. fuliginosus
miEBLX/P-4_F1	AAGTTGCTTTAACTCTGGCTC
miEBLX/P-4_F2	CTTGACTTGCTTGACAAAGTC
miEBLX/P-4_R2	ATAGTACTTGTCCCAACCTG
miEBLX/P-4_F3	GAGGAACTAAGCTCAAAGGA
miEBLX/P-1_F4	CAGCATTATCTCTATACCCAG
miEBLX/P-4_F5	GAAGAATTCTAGCAGGTGGTA
miEBLX/P-4_F6	AACCGTAAAGTTTGTGGGAG
miEBLX/P-4_R6	TATGGCAAGCTTTCAGTAGAC
miEBLX/P-4_F7	GAAAGCTTGCCATATTGCTTTC
pcDNA3-C-FLAG	TAACGGCCGCCAGTGTGCTGGAATTCGACGACTACAAGGACGACGATGACAAGTGACTCGAGCATGCATCTAGAGGGCCCTA	Insertion of C-terminal FLAG tag sequence in pCDNA3
pcDNA3-C-Myc	TAACGGCCGCCAGTGTGCTGGAATTCGACGAACAAAAACTCATCTCAGAAGAGGATCTGTGACTCGAGCATGCATCTAGAGGGCCCTA	Insertion of C-terminal Myc tag sequence in pCDNA3
MFX-Myc_F	ATAGGGAGACCCAAGCTTGGTACCATGTCATCTGAAGAGAACAA	PCR amplification of Myc-tagged miEBLX-4 from M. fuliginosus
MFX-Myc_R	TGAGATGAGTTTTTGTTCGTCAGCCTGGTTTCCACCTCTG
MFP-FLAG_F	ATAGGGAGACCCAAGCTTGGTACCATGTTGGGTCTCGAGGAA	PCR amplification of FLAG-tagged miEBLP-4 from M. fuliginosus
MFP-FLAG_R	TCATCGTCGTCCTTGTAGTCGTCATCAAGTACTAAATCACCTACAG
