## Supplementary Table 7 for "The hidden diversity of ancient bornaviral sequences from X and P genes in vertebrate genomes"

### Sheet: Sheet1
Table S7. Accession numbers and regions used to identify orthologous EBLs and corresponding empty loci.
EBL	Species	Accession	Locus used for alignment		EBL region
			Start	End	Start	End
miEBLN/X/P-1	Miniopterus fuliginosus	LC708266.1	1	7000	3841	5014
	Miniopterus natalensis	LDJU01000053.1	447562	440559	443717	441818
	Miniopterus schreibersii	PVJG01001939.1	118381	111364	114533	112625
	Phyllostomus hastatus	JAHKBD010000431.1	19156793	19162071	-	-
	Artibeus jamaicensis	VSFN01038119.1	1817044	1811801	-	-
	Eidolon helvum	AWHC01217387.1	86	5326	-	-
	Rhinolophus ferrumequinum	RXPC01000057.1	21846685	21851970	-	-
	Tadarida brasiliensis	PVIG010001649.1	78585	74262	-	-
	Myotis lucifugus	AAPE02008950.1	68899	67531	-	-
	Eptesicus fuscus	ALEH01008478.1	11058	12589	-	-
	Lasiurus borealis	PVJN01010870.1	39097	40660	-	-
miEBLN/X/P-2	Miniopterus fuliginosus	LC708265.1	-	-	1	1952
	Miniopterus natalensis	LDJU01000641.1	-	-	199193	197255
	Miniopterus schreibersii	PVJG01000137.1	-	-	102880	104818
miEBLN/X/P-3	Miniopterus fuliginosus	LC708264.1	1	4358	777	2671
	Miniopterus natalensis	LDJU01000514.1	755824	761474	756599	758498
	Miniopterus schreibersii	PVJG01014896.1	30962	25318	30182	28293
	Myotis lucifugus	AAPE02020528.1	59349	63680	-	-
	Murina aurata	PVJC01020493.1	23338	27450	-	-
	Hipposideros turpis	JAHQIX010000004.1	1773895	1781831	-	-
	Nycticeius humeralis	VMDQ010008967.1	24649	17787	-	-
	Rhinolophus ferrumequinum	VMDN01008025.1	43577	35740	-	-
	Molossus molossus	JACASF010000017.1	58511808	58506690	-	-
miEBLX/P-4	Miniopterus fuliginosus	LC708263.1	1	3256	1392	2216
	Miniopterus natalensis	LDJU01000157.1	191495	194755	192892	193714
	Miniopterus schreibersii	PVJG01006939.1	46782	43522	45386	44562
	Pteropus giganteus	CACVBW010014110.1	28243464	28241025	-	-
	Rousettus aegyptiacus	BNJL01000102.1	75462725	75460270	-	-
	Tadarida brasiliensis	PVIG010005733.1	56729	59446	-	-
	Myotis lucifugus	AAPE02022042.1	34740	37356	-	-
	Pipistrellus kuhlii	JACAGB010000005.1	62995611	62992837	-	-
	Antrozous pallidus	VMDP01000463.1	54501	50831	-	-
	Phyllostomus hastatus	JAHKBD010000164.1	18943190	18945427	-	-
	Artibeus jamaicensis	VSFN01055018.1	2001167	2003528	-	-
mpEBLX/P	Phyllostomus hastatus	JAHKBD010000169.1	433470	437868	435164	435957
	Phyllostomus discolor	RXPB02010240.1	189957	194322	191633	192427
	Macrotus californicus	VMDR010008610.1	15713	11334	14035	13238
	Carollia perspicillata	PVKM010001206.1	22167	26583	23834	24646
	Desmodus rotundus	PEHR01051769.1	1737	5855	3178	3937
	Artibeus jamaicensis	PVKR01001943.1	35051	39411	36721	37538
	Micronycteris hirsuta	PVJI01003473.1	93967	98090	95418	96182
	Tonatia saurophila	PVIA01006371.1	94105	98321	95574	96365
	Anoura caudifer	PVKU01001816.1	130645	135015	132365	133164
	Sturnina hondurensis	VSFL01024317.1	281229	285166	282727	283477
	Pteronotus parnellii	AWGZ01068455.1	2684	6602	4132	4933
	Mormoops blainvillei	PVJD01000578.1	284124	280109	282643	281883
	Miniopterus natalensis	LDJU01000038.1	3474535	3477727	-	-
	Noctilio leporinus	PVIW01002060.1	79119	75674	-	-
	Tadarida brasiliensis	PVIG010004157.1	41121	44632	-	-
	Eidolon helvum	AWHC01203757.1	4332	1599	-	-
	Rhinolophus ferrumequinum	RXPC01000007.1	73068418	73072351	-	-
ctEBLX/P	Craseonycteris thonglongyai	PVKE010012405.1	1507	9684	3230	7142
	Miniopterus natalensis	LDJU01000019.1	870930	874292	-	-
	Megaderma lyra	PVJL010002460.1	177034	180262	-	-
	Pteropus giganteus	CACVBW010009929.1	25041708	25044962	-	-
	Rousettus aegyptiacus	JACASE010000002.1	111694139	111690883	-	-
	Myotis lucifugus	AAPE02006437.1	165488	169250	-	-
	Artibeus jamaicensis	VSFN01032908.1	852299	848076	-	-
	Phyllostomus hastatus	JAHKBD010000216.1	330081	336301	-	-
ocEBLX/P	Octodon degus	AJSA01129841.1	5835	12024	9920	10638
	Octomys mimax	NDGM011201982.1	4578	1857	4035	3306
	Tympanoctomys barrerae	NDGN011162872.1	1	3398	2295	3015
	Myocastor coypus	PVJA010015660.1	18690	24538	22551	23274
	Ctenomys sociabilis	PVKA01016282.1	19345	25783	23185	24430
	Capromys pilorides	PVKN010358143.1	1	1712	275	996
	Chinchilla lanigera	AGCD01044698.1	35788	30939	-	-
	Erethizon dorsatum	SWEC01019031.1	181322	176127	-	-
	Dinomys branickii	PVLD010018757.1	16974	21844	-	-
	Heterocephalus glaber	RPGA01000030.1	8476243	8470892	-	-
	Hystrix cristata	PVJO010015485.1	10119	5355	-	-
	Hydrochoerus hydrochaeris	JADBBS010000005.1	58570690	58566082	-	-
