## Supplementary Table 8 for "The hidden diversity of ancient bornaviral sequences from X and P genes in vertebrate genomes"

### Sheet: Sheet1
Table S8. Accession numbers of orthobornaviruses used in this study.
Virus	Abbreviation	Accession
Borna disease virus 1	BoDV-1	AJ311522
Borna disease virus 2	BoDV-2	AJ311524
Variegated squirrel bornavirus 1	VSBV-1	LN713680
Aquatic bird bornavirus 1	ABBV-1	KF578398
Canary bornavirus 1	CnBV-1	KC464471
Parrot bornavirus 2	PaBV-2	EU781967
Loveridge’s garter snake virus 1	LGSV-1	KM114265
Caribbean watersnake bornavirus	CWBV	BK014571
